# RubiSpec-MS: Determination of Rubisco CO_2_/O_2_ Specificity Factor using Liquid Chromatography-Mass Spectrometry

**DOI:** 10.64898/2026.06.14.731917

**Authors:** April Wu, Yunlong Zhao, Julie L. McDonald, Mohanraja Kumar, Robert H. Wilson, Matthew D. Shoulders

## Abstract

- The specificity factor(*S*_C/O_) of ribulose-1,5-bisphosphate carboxylase/oxygenase (Rubisco) is a key kinetic parameter quantifying the ratio of carboxylation to oxygenation reactions. Current methods to measure *S*_C/O_ are expensive, labor-intensive, require specialized expertise, and/or rely on radiolabeled compounds, hindering Rubisco research.
- We present RubiSpec-MS (Rubisco Specificity by LC-MS/MS), a method to determine the *S*_C/O_ of purified Rubiscos using liquid chromatography-coupled mass spectrometry (LC-MS/MS) for separation and sensitive detection of non-radioactive reaction products.
- We benchmark RubiSpec-MS using multiple model Rubisco enzymes. We find that the assay accurately reproduces corresponding literature values for each enzyme and performs similarly in a side-by-side comparison using an established radiometric method.
- RubiSpec-MS provides a faster, more accessible, and highly parallelizable method to measure Rubisco *S*_C/O_ using equipment common in academic core facilities and industrial laboratories.
