## Supplemental Information S5-S6 for "RubiSpec-MS: Determination of Rubisco CO_2_/O_2_ Specificity Factor using Liquid Chromatography-Mass Spectrometry"

### Sheet: Table S5
Species	RuBP Source	Biological Replicate (n)	P_CO2 (ppm)	P_O2 (ppm)	[2PG] (μM)	[3PGA] (μM)	CO2 fixed (μM)	O2 fixed (μM)	Sc/o	Sc/o of biological replicate	Average Sc/o	SD
R. rubrum	synthesized	1	2000	998000	133.9	315.8	90.95	133.9	12.5408	13.0551	11.9476	0.957961
R. rubrum	synthesized	1	2000	998000	129.1	307.3	89.1	129.1	12.7425
R. rubrum	synthesized	1	2000	998000	66.3	166	49.85	66.3	13.8821
R. rubrum	synthesized	2	2000	998000	80.9	182.5	50.8	80.9	11.5936	12.0526
R. rubrum	synthesized	2	2000	998000	77.5	179.2	50.85	77.5	12.1141
R. rubrum	synthesized	2	2000	998000	74	173.8	49.9	74	12.4501
R. rubrum	synthesized	3	2000	998000	177	416	119.5	177	12.4651	12.2649
R. rubrum	synthesized	3	2000	998000	185.9	429.5	121.8	185.9	12.0968
R. rubrum	synthesized	3	2000	998000	194.7	452.7	129	194.7	12.2328
R. rubrum	synthesized	4	2000	998000	89.2	203.2	57	89.2	11.7981	12.0019
R. rubrum	synthesized	4	2000	998000	86.8	202.1	57.65	86.8	12.2626
R. rubrum	synthesized	4	2000	998000	92.2	211.5	59.65	92.2	11.9449
R. rubrum	synthesized	5	2000	998000	74.9	160.2	42.65	74.9	10.5133	10.1574
R. rubrum	synthesized	5	2000	998000	103	219.3	58.15	103	10.4235
R. rubrum	synthesized	5	2000	998000	103.3	210	53.35	103.3	9.53534
R. rubrum	synthesized	6	2000	998000	123.4	272.4	74.5	123.4	11.1466	12.1535
R. rubrum	synthesized	6	2000	998000	106.2	260.7	77.25	106.2	13.43
R. rubrum	synthesized	6	2000	998000	115.9	265.1	74.6	115.9	11.8839
R. rubrum	commercial	1	2000	998000	186.7	446.2	129.75	186.7	12.8311	12.0003	11.8232	0.33811
R. rubrum	commercial	1	2000	998000	197	433.8	118.4	197	11.0965
R. rubrum	commercial	1	2000	998000	192	443.1	125.55	192	12.0731
R. rubrum	commercial	2	2000	998000	147.6	334	93.2	147.6	11.6582	12.0359
R. rubrum	commercial	2	2000	998000	163.9	376.5	106.3	163.9	11.9745
R. rubrum	commercial	2	2000	998000	160.8	378.1	108.65	160.8	12.4752
R. rubrum	commercial	3	2000	998000	183.4	387.6	102.1	183.4	10.2785	11.4333
R. rubrum	commercial	3	2000	998000	216.8	500.2	141.7	216.8	12.0674
R. rubrum	commercial	3	2000	998000	198.7	456	128.65	198.7	11.954
S. elongatus PCC 6301	synthesized	1	2000	998000	76.7	421.5	172.4	76.7	41.4996	42.9433	38.7821	3.35564
S. elongatus PCC 6301	synthesized	1	2000	998000	70.8	414.7	171.95	70.8	44.8406
S. elongatus PCC 6301	synthesized	1	2000	998000	44.8	251	103.1	44.8	42.4896
S. elongatus PCC 6301	synthesized	2	2000	998000	65.3	356	145.35	65.3	41.0964	36.1179
S. elongatus PCC 6301	synthesized	2	2000	998000	30.8	143.5	56.35	30.8	33.7789
S. elongatus PCC 6301	synthesized	2	2000	998000	32.4	149.9	58.75	32.4	33.4784
S. elongatus PCC 6301	synthesized	3	2000	998000	55	298.5	121.75	55	40.8704	36.0029
S. elongatus PCC 6301	synthesized	3	2000	998000	27.6	129.7	51.05	27.6	34.1499
S. elongatus PCC 6301	synthesized	3	2000	998000	27.9	127.6	49.85	27.9	32.9886
S. elongatus PCC 6301	synthesized	4	2000	998000	47.7	247.6	99.95	47.7	38.6871	40.0642
S. elongatus PCC 6301	synthesized	4	2000	998000	36.2	198.2	81	36.2	41.3122
S. elongatus PCC 6301	synthesized	4	2000	998000	35.6	190.6	77.5	35.6	40.1933
S. elongatus PCC 6301	commercial	1	2000	998000	112.7	583.3	235.3	112.7	38.5479	40.7268	40.9827	2.94382
S. elongatus PCC 6301	commercial	1	2000	998000	80.9	425.1	172.1	80.9	39.2767
S. elongatus PCC 6301	commercial	1	2000	998000	103	597.9	247.45	103	44.356
S. elongatus PCC 6301	commercial	2	2000	998000	83.7	480.6	198.45	83.7	43.7752	44.0461
S. elongatus PCC 6301	commercial	2	2000	998000	82.8	475.9	196.55	82.8	43.8273
S. elongatus PCC 6301	commercial	2	2000	998000	88.8	517.2	214.2	88.8	44.5358
S. elongatus PCC 6301	commercial	3	2000	998000	38.1	191.3	76.6	38.1	37.1198	38.1751
S. elongatus PCC 6301	commercial	3	2000	998000	37.9	198.1	80.1	37.9	39.0207
S. elongatus PCC 6301	commercial	3	2000	998000	38.6	199.1	80.25	38.6	38.3849
C. sphaeroides	synthesized	1	495	999505	53.9	146.1	46.1	53.9	63.8989	62.8375	63.4048	4.14594
C. sphaeroides	synthesized	1	495	999505	53.5	140.3	43.4	53.5	60.6063
C. sphaeroides	synthesized	1	495	999505	52.7	143	45.15	52.7	64.0072
C. sphaeroides	synthesized	2	495	999505	55.5	148.3	46.4	55.5	62.4606	63.2899
C. sphaeroides	synthesized	2	495	999505	55.4	145.9	45.25	55.4	61.0225
C. sphaeroides	synthesized	2	495	999505	54.3	150.8	48.25	54.3	66.3864
C. sphaeroides	synthesized	3	495	999505	51.4	141.8	45.2	51.4	65.6987	65.2615
C. sphaeroides	synthesized	3	495	999505	51	137.8	43.4	51	63.5771
C. sphaeroides	synthesized	3	495	999505	50.1	139.3	44.6	50.1	66.5087
C. sphaeroides	synthesized	4	2000	998000	59.9	378.5	159.3	59.9	49.1011	57.3589
C. sphaeroides	synthesized	4	2000	998000	51.5	381.5	165	51.5	59.1533
C. sphaeroides	synthesized	4	2000	998000	45.1	356.9	155.9	45.1	63.8222
C. sphaeroides	synthesized	5	495	999505	32.4	74.5	21.05	32.4	48.5387	61.7332
C. sphaeroides	synthesized	5	495	999505	30.2	83.1	26.45	30.2	65.4335
C. sphaeroides	synthesized	5	495	999505	31.1	90.4	29.65	31.1	71.2272
C. sphaeroides	synthesized	6	495	999505	27.1	78.4	25.65	27.1	70.7131	69.948
C. sphaeroides	synthesized	6	495	999505	29.1	83.5	27.2	29.1	69.8325
C. sphaeroides	synthesized	6	495	999505	28.3	80.8	26.25	28.3	69.2986
C. sphaeroides	commercial	1	2000	998000	78.1	467	194.45	78.1	45.9684	51.1703	61.3367	8.90622
C. sphaeroides	commercial	1	2000	998000	58.2	358	149.9	58.2	47.5533
C. sphaeroides	commercial	1	2000	998000	58.8	440.9	191.05	58.8	59.9891
C. sphaeroides	commercial	2	495	999505	34.7	95.6	30.45	34.7	65.5601	65.077
C. sphaeroides	commercial	2	495	999505	38.1	107	34.45	38.1	67.5532
C. sphaeroides	commercial	2	495	999505	35.3	94	29.35	35.3	62.1176
C. sphaeroides	commercial	3	495	999505	36.3	97.5	30.6	36.3	62.9791	67.7629
C. sphaeroides	commercial	3	495	999505	37.7	103.8	33.05	37.7	65.4955
C. sphaeroides	commercial	3	495	999505	36.1	108.4	36.15	36.1	74.814
A. thaliana	synthesized	1	495	999505	65.5	203.4	68.95	65.5	78.6456	82.3189	84.7039	2.38389
A. thaliana	synthesized	1	495	999505	66.4	211.7	72.65	66.4	81.7427
A. thaliana	synthesized	1	495	999505	67.1	222.6	77.75	67.1	86.5684
A. thaliana	synthesized	2	495	999505	68.3	218.2	74.95	68.3	81.9846	84.706
A. thaliana	synthesized	2	495	999505	68.9	229.7	80.4	68.9	87.1803
A. thaliana	synthesized	2	495	999505	68.2	223.3	77.55	68.2	84.953
A. thaliana	synthesized	3	495	999505	69.7	228.1	79.2	69.7	84.8934	87.0867
A. thaliana	synthesized	3	495	999505	65.1	225.4	80.15	65.1	91.9823
A. thaliana	synthesized	3	495	999505	64.1	208.9	72.4	64.1	84.3844
N. tabacum	synthesized	1	495	999505	21	66.6	22.8	21	81.1142	77.1557	80.3198	3.32258
N. tabacum	synthesized	1	495	999505	20.3	61.5	20.6	20.3	75.8146
N. tabacum	synthesized	1	495	999505	21.7	65	21.65	21.7	74.5383
N. tabacum	synthesized	2	495	999505	20.7	65.7	22.5	20.7	81.207	80.0228
N. tabacum	synthesized	2	495	999505	20.7	65.3	22.3	20.7	80.4852
N. tabacum	synthesized	2	495	999505	21.4	66.3	22.45	21.4	78.3762
N. tabacum	synthesized	3	495	999505	21.8	68	23.1	21.8	79.1657	83.7809
N. tabacum	synthesized	3	495	999505	21.5	69.5	24	21.5	83.3977
N. tabacum	synthesized	3	495	999505	23.1	78	27.45	23.1	88.7793
S. oleracea	synthesized	1	495	999505	46.8	149.6	51.4	46.8	82.0538	87.6783	83.8667	3.72574
S. oleracea	synthesized	1	495	999505	45.8	164.2	59.2	45.8	96.569
S. oleracea	synthesized	1	495	999505	48.9	159.4	55.25	48.9	84.4121
S. oleracea	synthesized	2	495	999505	42.3	129.1	43.4	42.3	76.6533	83.6885
S. oleracea	synthesized	2	495	999505	41.8	135.2	46.7	41.8	83.4684
S. oleracea	synthesized	2	495	999505	40.5	139.1	49.3	40.5	90.9439
S. oleracea	synthesized	3	495	999505	34.5	104.3	34.9	34.5	75.5767	80.2332
S. oleracea	synthesized	3	495	999505	35.6	112.1	38.25	35.6	80.2718
S. oleracea	synthesized	3	495	999505	36.1	118.1	41	36.1	84.8512

### Sheet: Table S6
Species	Biological Replicate (n)	P_CO2 (ppm)	P_O2 (ppm)	Glycerate (cpm)	Glycolate (cpm)	Sc/o	Sc/o of biological replicate	Average Sco	SD
R. rubrum	1	2000	998000	3798	6123	11.4523	11.3923	11.459	0.343813
R. rubrum	1	2000	998000	3606	5875	11.3324
R. rubrum	2	2000	998000	3578	5528	11.9502	11.8791
R. rubrum	2	2000	998000	3522	5507	11.808
R. rubrum	3	2000	998000	7097	11503	11.3911	11.5181
R. rubrum	3	2000	998000	7915	12549	11.6451
R. rubrum	4	2000	998000	7512	13275	10.4478	11.0464
R. rubrum	4	2000	998000	7915	12549	11.6451
S. elongatus PCC 6301	1	2000	998000	6504	3443	34.8775	35.7448	39.0229	2.40627
S. elongatus PCC 6301	1	2000	998000	6764	3411	36.6121
S. elongatus PCC 6301	2	2000	998000	7194	3074	43.2085	41.0308
S. elongatus PCC 6301	2	2000	998000	6532	3104	38.8532
S. elongatus PCC 6301	3	2000	998000	14598	6899	39.0669	38.7131
S. elongatus PCC 6301	3	2000	998000	14828	7137	38.3592
S. elongatus PCC 6301	4	2000	998000	13950	6543	39.364	40.603
S. elongatus PCC 6301	4	2000	998000	14078	6212	41.8419
C. sphaeroides	1	495	999505	5224	6384	61.1353	61.5495	62.0898	2.2235
C. sphaeroides	1	495	999505	5425	6541	61.9637
C. sphaeroides	2	495	999505	6586	8142	60.4327	59.4646
C. sphaeroides	2	495	999505	6292	8036	58.4966
C. sphaeroides	3	495	999505	4576	5272	64.8473	64.8211
C. sphaeroides	3	495	999505	4718	5440	64.7949
C. sphaeroides	4	495	999505	3554	4239	62.6377	62.5238
C. sphaeroides	4	495	999505	3506	4197	62.41
A. thaliana	1	495	999505	5918	5108	86.5577	86.8118	86.236	0.894856
A. thaliana	1	495	999505	5877	5043	87.0659
A. thaliana	2	495	999505	4224	3690	85.5222	86.9553
A. thaliana	2	495	999505	4349	3676	88.3884
A. thaliana	3	495	999505	11731	10252	85.4885	86.1863
A. thaliana	3	495	999505	13482	11593	86.884
A. thaliana	4	495	999505	11663	10238	85.1092	84.9907
A. thaliana	4	495	999505	12094	10646	84.8721
N. tabacum	1	495	999505	5277	4918	80.1641	82.4542	82.0136	1.80381
N. tabacum	1	495	999505	5456	4810	84.7444
N. tabacum	2	495	999505	6216	5763	80.5831	80.7095
N. tabacum	2	495	999505	8116	7501	80.8359
N. tabacum	3	495	999505	6833	6348	80.4185	80.5097
N. tabacum	3	495	999505	6349	5885	80.601
N. tabacum	4	495	999505	11920	11037	80.6876	84.381
N. tabacum	4	495	999505	12937	10974	88.0745
S. oleracea	1	495	999505	6192	4879	94.816	94.4229	90.5652	4.14864
S. oleracea	1	495	999505	6045	4803	94.0297
S. oleracea	2	495	999505	5768	5012	85.9797	85.0946
S. oleracea	2	495	999505	5975	5301	84.2096
S. oleracea	3	495	999505	11750	9671	90.7712	93.0337
S. oleracea	3	495	999505	11712	9182	95.2961
S. oleracea	4	495	999505	11025	9479	86.8956	89.7098
S. oleracea	4	495	999505	11780	9512	92.5241
